# Acute PFOS exposure consistently dysregulates glucose-stimulated insulin secretion across model systems

**DOI:** 10.1101/2025.10.23.684149

**Authors:** Jana Palaniyandi, Myriam P. Hoyeck, Erin van Zyl, Lahari Basu, Ma. Enrica Angela Ching, Amanda Ameyaa-Sakyi, Amélie Blais, Azam Tayabali, Amy A. Rand, Jennifer E. Bruin

## Abstract

**Aims/hypothesis:** Poly- and perfluoroalkyl substances (PFAS) are fluorinated chemicals widely used in consumer and industrial products. Serum PFAS concentrations have been linked to increased type 2 diabetes risk, but whether this is caused by direct effects of PFAS on the endocrine pancreas remains unclear. This study expands on previous biodistribution data to better characterize PFAS accumulation in human pancreas. We also assessed the effects of perfluorooctane sulfonic acid (PFOS) on pancreatic beta cell function using various model systems.

**Methods:** We measured concentrations of three legacy PFAS (PFOS, PFOA, PFHxS) in plasma and pancreas from 88 human donors. We also modeled PFOS and PFOA exposure in mice to confirm our human biodistribution data. We next exposed immortalized INS-1 cells, primary human donor islets, and primary mouse islets to DMSO (vehicle) or PFOS (1, 10 or 100 μM) either acutely during a glucose-stimulated insulin secretion (GSIS) assay or for 48h (prolonged) and GSIS was subsequently measured. We also assessed whether the acute effects of PFOS on GSIS in mouse islets were mediated by G-protein coupled receptor-40 (GPR40) and/or glucagon-like peptide-1 receptor (GLP-1R). Lastly, we exposed female mice to DMSO or 10 mg/kg PFOS with or without a 2 g/kg glucose bolus to assess the acute effects of PFOS on glucose homeostasis *in vivo*.

**Results:** PFOS was detected at higher concentrations in both plasma and pancreas compared to PFOA and PFHxS in our human donor population. Similarly, PFOS accumulated in pancreas at concentrations 2x higher than PFOA in our mouse model. We provide compelling evidence that PFOS exposure dysregulates insulin secretion in various model systems. Prolonged PFOS exposure suppressed GSIS in INS-1 832/3 cells and mouse islets, whereas acute PFOS exposure stimulated GSIS in mouse islets and in a subset of our human donor islets. We also show that the acute effects of PFOS on GSIS in mouse islets were partly mediated by GLP-1R. Importantly, acute PFOS exposure increased plasma insulin levels in female mice in *vivo*, but only when PFOS exposure was concurrent with a glucose bolus.

**Conclusions:** Legacy PFAS chemicals are consistently detected in human pancreas tissue. We clearly show that PFOS exposure dysregulates insulin secretion in various model systems, although effects varied based on the model and duration of exposure. Collectively, our findings support emerging evidence that PFOS contribute to beta cell dysfunction and points to the importance of model selection when assessing toxicological effects of PFAS on islet function.
