## Supplemental tables for "Acute PFOS exposure consistently dysregulates glucose-stimulated insulin secretion across model systems"

### Sheet: Supp Table 1
Supplemental Table 1: Information for human organ donors used in our human pancreas and plasma biodistribution analysis. NDD = neurological determination of death; MAID = medical assistance in dying; DCD = donation after cardiac death; NA = not available. All donor characteristics are publicly available on the www.humanislets.com website.
	Donor ID	Pancreas analysed?	Plasma analysed?	Sex	Age (years)	BMI (kg/m2)	%HbA1c	Islet isolation centre	History of diabetes?	Donor cause of death	Cold ischaemia time (h)	Total culture time (h)
	R429	Yes	No	Female	23	23.9	11.8	ADI IsletCore	Type1	NDD	11	0
	R432	Yes	Yes	Female	66	36.5	8.6	ADI IsletCore	Type2	NDD	12	40
	R433	Yes	No	Female	44	32.4	6	ADI IsletCore	None	NDD	5	14
	R436	Yes	Yes	Female	57	39.7	3.7	ADI IsletCore	None	MAID	13	19.5
	R437	Yes	No	Female	38	38.6	10	ADI IsletCore	Type1	NDD	6.5	36
	R438	Yes	Yes	Male	30	22.1	5.1	ADI IsletCore	None	NDD	8	NA
	R439	Yes	No	Female	57	26	NA	ADI IsletCore	None	NA	13	30
	R440	Yes	Yes	Male	35	26.7	3.8	ADI IsletCore	None	DCD	12	20
	R441	Yes	Yes	Male	31	34.9	5.7	ADI IsletCore	None	NDD	13	102
	R442	Yes	Yes	Female	53	12.8	5.7	ADI IsletCore	None	NA	3.8	35
	R443	Yes	Yes	Female	25	23	5.1	ADI IsletCore	None	NDD	12	90.5
	R444	Yes	Yes	Female	48	22	5.3	ADI IsletCore	None	NDD	9.5	105
	R445	Yes	Yes	Male	33	24.2	5.6	ADI IsletCore	None	NDD	15	76.5
	R446	Yes	Yes	Male	64	40.7	6.7	ADI IsletCore	None	NDD	16	19.5
	R447	Yes	Yes	Male	62	30.2	5.7	ADI IsletCore	None	NDD	12.5	19.5
	R448	Yes	Yes	Female	61	36.1	5.8	ADI IsletCore	None	DCD	13.5	16
	R449	Yes	Yes	Female	27	21.3	5.8	ADI IsletCore	None	NDD	15	14
	R450	Yes	Yes	Female	65	21.9	4.3	ADI IsletCore	None	NDD	7.5	30
	R451	Yes	Yes	Female	56	24	6	ADI IsletCore	None	NDD	3.5	82.5
	R452	Yes	No	Male	46	34.9	6.1	ADI IsletCore	Type2	NDD	6	36
	R453	Yes	Yes	Male	60	31.4	NA	ADI IsletCore	None	NA	5	36
	R454	Yes	Yes	Male	66	29.6	NA	ADI IsletCore	None	NA	14	20
	R455	Yes	Yes	Male	62	30.1	4.9	ADI IsletCore	None	DCD	5	59.5
	R456	Yes	Yes	Female	59	28.8	5	ADI IsletCore	None	NDD	13	39
	R457	Yes	Yes	Male	16	21.5	NA	ADI IsletCore	None	NA	9	13
	R458	Yes	Yes	Female	51	35.8	5.6	ADI IsletCore	None	NDD	14.5	67
	R460	Yes	Yes	Female	22	18.9	5.4	ADI IsletCore	None	NDD	9.75	NA
	R461	Yes	Yes	Male	61	31.6	4.3	ADI IsletCore	None	NDD	21	70
	R462	Yes	Yes	Male	55	24.7	3.8	ADI IsletCore	None	NDD	12.5	22.5
	R463	Yes	No	Male	31	28.3	5.7	ADI IsletCore	None	DCD	4.5	13
	R464	Yes	Yes	Male	60	27.7	5.3	ADI IsletCore	None	NDD	8.5	56
	R465	No	Yes	Male	4	21.3	5.7	ADI IsletCore	None	NDD	2	24
	R466	Yes	No	Female	49	25.7	NA	ADI IsletCore	None	NA	3.2	37
	R467	Yes	No	Female	65	18	6.2	ADI IsletCore	None	NDD	2	NA
	R469	Yes	Yes	Male	59	31.5	3.5	ADI IsletCore	None	NDD	16	57.5
	R470	Yes	Yes	Female	56	32.6	6.6	ADI IsletCore	None	NDD	21	21
	R471	Yes	Yes	Female	67	22.9	5.7	ADI IsletCore	None	NDD	17	88
	R472	Yes	Yes	Male	49	20.4	6.6	ADI IsletCore	None	NDD	11	41
	R473	Yes	Yes	Female	34	24.3	4.9	ADI IsletCore	None	NDD	3.5	65
	R474	Yes	Yes	Male	48	24.9	5.8	ADI IsletCore	None	NDD	6.5	58.5
	R475	Yes	Yes	Female	51	31.6	4.6	ADI IsletCore	None	NDD	22.5	21
	R476	Yes	Yes	Male	33	30.9	NA	ADI IsletCore	None	NA	5	60
	R477	Yes	Yes	Female	45	32.1	5.9	ADI IsletCore	None	DCD	16	16
	R478	Yes	Yes	Female	48	29.3	5.9	ADI IsletCore	Type2	NDD	16	NA
	R479	Yes	Yes	Male	51	26.7	5.3	ADI IsletCore	None	NDD	19	16
	R480	Yes	Yes	Female	54	27.5	5.8	ADI IsletCore	None	NDD	12	8
	R481	Yes	Yes	Female	73	22.1	NA	ADI IsletCore	None	NA	19	17
	R482	Yes	Yes	Male	72	30.1	NA	ADI IsletCore	None	NA	20	42
	R483	Yes	Yes	Male	36	33.2	NA	ADI IsletCore	None	NA	16	17
	R484	Yes	Yes	Male	33	22	5.4	ADI IsletCore	None	NDD	15	38
	R485	Yes	Yes	Male	41	41.4	6.1	ADI IsletCore	None	NDD	16	87.5
	R486	Yes	Yes	Male	40	30.4	5.4	ADI IsletCore	None	DCD	18	40
	R487	Yes	Yes	Male	51	31.2	NA	ADI IsletCore	None	NA	14	87
	R488	Yes	Yes	Male	32	21.4	5	ADI IsletCore	None	NDD	4	39
	R489	Yes	Yes	Female	36	25.1	5.2	ADI IsletCore	None	NDD	4.25	60
	R490	Yes	Yes	Male	39	28.2	5.3	ADI IsletCore	None	DCD	6	8.5
	R491	Yes	Yes	Male	56	30	5.2	ADI IsletCore	None	NDD	14.5	38.5
	R492	Yes	Yes	Male	68	21.2	5.2	ADI IsletCore	None	MAID	8.5	11
	R494	Yes	Yes	Female	15	19.9	5	ADI IsletCore	None	DCD	18	NA
	R495	Yes	Yes	Male	50	33.8	5.8	ADI IsletCore	None	NDD	11	32
	R496	Yes	No	Female	68	22.3	5.6	ADI IsletCore	None	NDD	16.5	82
	R497	Yes	Yes	Male	30	31	5.4	ADI IsletCore	None	DCD	15.5	NA
	R498	Yes	Yes	Female	49	28.5	5.2	ADI IsletCore	None	NDD	11.5	32
	R499	Yes	Yes	Female	70	21.1	5.3	ADI IsletCore	None	NDD	7.5	11
	R500	Yes	Yes	Male	59	31.2	5.3	ADI IsletCore	None	DCD	NA	0
	R501	Yes	Yes	Male	28	23.9	4.7	ADI IsletCore	None	NDD	16.5	83
	R502	Yes	Yes	Male	52	28.7	5.2	ADI IsletCore	None	NDD	17	20
	R503	Yes	Yes	Male	56	25.8	9.1	ADI IsletCore	Type2	NDD	14	36
	R504	Yes	Yes	Male	21	26.9	5.8	ADI IsletCore	None	NDD	14	87
	R505	Yes	Yes	Female	53	33.1	5.4	ADI IsletCore	None	DCD	20	21.5
	R506	Yes	Yes	Male	66	32.4	7.6	ADI IsletCore	Type2	NDD	5	10
	R507	Yes	Yes	Female	59	19.9	5.3	ADI IsletCore	None	NDD	11	40
	R508	Yes	Yes	Female	66	30	5.9	ADI IsletCore	None	NDD	11	16
	R509	Yes	Yes	Male	53	20.1	5.8	ADI IsletCore	None	NDD	9.5	11
	R510	Yes	Yes	Female	53	21.3	5.9	ADI IsletCore	None	NDD	10.5	55
	R511	Yes	Yes	Female	47	19.2	5.9	ADI IsletCore	None	NDD	14	91.5
	R512	Yes	Yes	Male	63	34.7	5.9	ADI IsletCore	None	NDD	8.5	36
	R513	Yes	Yes	Female	62	26.4	5.3	ADI IsletCore	None	DCD	7.5	15
	R514	Yes	Yes	Male	57	26.7	NA	ADI IsletCore	None	NA	10	64
	R515	Yes	Yes	Male	28	26.1	NA	ADI IsletCore	None	NA	16	17
	R516	Yes	Yes	Female	7	15.4	5.5	ADI IsletCore	None	NDD	18	16
	R517	Yes	Yes	Female	41	27.3	5.7	ADI IsletCore	None	DCD	23	15.5
	R518	Yes	Yes	Male	52	25.6	5.6	ADI IsletCore	None	NDD	15	65
	R519	Yes	Yes	Male	58	25.2	5.5	ADI IsletCore	None	NDD	12.5	15
	R520	Yes	Yes	Male	26	29.9	5.3	ADI IsletCore	None	NDD	18	20
	R521	Yes	Yes	Female	29	31	5.1	ADI IsletCore	None	NDD	10.5	55
	R522	Yes	Yes	Male	56	29.4	5	ADI IsletCore	None	NDD	15.5	68.3
	R523	Yes	No	Male	59	23.4	5.5	ADI IsletCore	None	DCD	6.5	11
	R524	Yes	Yes	Male	68	24.4	5.5	ADI IsletCore	None	NDD	4	37

### Sheet: Supp Table 2
Supplemental Table 2: Percent recovery ranges for PFOA, PFOS and PFHxS in human plasma and pancreas from LC-MS/MS analysis.
		PFOS	PFOA	PFHxS
	Pancreas	31.4 - 114	1.39 - 112	11.3 - 110
	Plasma	87.7 - 117	84.8 - 106	80.2 - 111

### Sheet: Supp Table 3
Supplemental Table 3: Sample limit of detection concentration range for PFOA, PFOS and PFHxS in human plasma and pancreas from LC-MS/MS analysis.
		ng/g tissue
		PFOS	PFOA	PFHxS
	Pancreas	0.0023 - 0.215	0.0694 - 5.29	0.0028 - 0.0739
	Plasma	0.0007 - 0.0789	0.0583 - 0.187	0.0012 - 0.0346

### Sheet: Supp Table 4
Supplemental table 3: Information for human organ donors used in our in vitro PFOS exposure experiments. All donor characteristics are publicly available on the www.humanislets.com website.
	Islet preparation	1	2	3	4
	Unique identifier	R430	R447	R471	R496
	Donor age (years)	49	62	67	68
	Donor sex (M/F)	M	M	F	F
	Donor BMI (kg/m2)	24.4	30.2	22.9	22.3
	Donor HbA1c or other measure of blood glucose control	4.8	5.7	5.7	5.6
	Origin/source of islets	Alberta IsletCore	Alberta IsletCore	Alberta IsletCore	Alberta IsletCore
	Islet isolation centre	Alberta IsletCore	Alberta IsletCore	Alberta IsletCore	Alberta IsletCore
	Donor history of diabetes?	No	No	No	No
	Donor cause of death	NA	NA	NA	NA
	Warm ischaemia time (h)	NA	NA	NA	NA
	Cold ischaemia time (h)	8	12	17	16
	Estimated purity (%)	90	85	95	95
	Estimated viability (%)	NA	NA	NA	NA
	Total culture time (h	34h pre-shipping	20h pre-shipping	88h pre-shipping	82h pre-shipping
	Glucose-stimulated insulin secretion or other functional measurement	NA	NA	NA	NA
	Handpicked to purity?	Yes	Yes	Yes	Yes
